# Biophysical and molecular mechanisms responsible for phytoplankton sinking in response to starvation

**DOI:** 10.1101/2025.05.04.652135

**Authors:** Yanqi Wu, Vieyiti K. Kouadio, Thomas R. Usherwood, Justin Li, Margaret Bisher, Reshum Aurora, Aaron Z. Lam, Alice R. Lam, Abigail K. R. Lytton-Jean, Scott R. Manalis, Teemu P. Miettinen

## Abstract

Marine phytoplankton face eco-evolutionary pressure to regulate their vertical position in the ocean to access light, which is abundant towards the surface, and nutrients, which are found deeper down the water column. All phytoplankton experience gravitational sinking, which can contribute to their vertical migration. However, the biophysical and molecular mechanisms that impact gravitational sinking have not been systematically characterized across taxa and environmental conditions. Here, we combine simulations with measurements of cell mass, volume, and composition to investigate the effects of nutrient availability on gravitational sinking in 9 representative unicellular pico- and nanoplankton species. We find that gravitational sinking becomes faster in most species when starved, but the biophysical changes responsible for this vary across species and starvation conditions. For example, the faster sinking of *Chaetoceros calcitrans* is nearly exclusively driven by cell density whereas that of *Emiliania huxleyi* is due to cell volume. On the molecular level, the altered sinking is predominantly attributed to changes in cellular dry contents, rather than water. For example, starch accumulation increases sinking in 3 green algae species, and lipid accumulation decreases sinking in *Phaeodactylum tricornutum*. Overall, our work reveals that phytoplankton physiology has evolved multiple mechanisms that impact gravitational sinking in response to starvation, possibly to support the vertical migration of the cell.
