## Supplementary material for "Biophysical and molecular mechanisms responsible for phytoplankton sinking in response to starvation": Table S4

### Sheet: Readme
Table S4
Manuscript title: Biophysical and molecular mechanisms responsible for phytoplankton sinking in response to starvation
Manuscript authors: Yanqi Wu, Vieyiti K. Kouadio, Thomas R. Usherwood, Justin Li, Margaret Bisher, Reshum Aurora, Aaron Z. Lam, Alice R. Lam, Abigail K. R. Lytton-Jean, Scott R. Manalis, Teemu P. Miettinen
Each row represents a separate culture
Cultures from different conditions with the same replicate ID are paired samples (originate from the same stock culture, were tested at the same time, and can be statistically analyzed as paired samples)
Sample name	Sample description
High	High nutrient culture
Low	Low nutrient culture
High-N	High nutrient culture without nitrogen
High-P	High nutrient culture without phosphorus
High-Si	High nutrient culture without silicon
Low Rescue	Low nutrient culture followed by a nutrient resupply (rescue)
Low+C75	Low nutrient culture treated with C75 lipid synthesis inhibitor
Low+cerulenin	Low nutrient culture treated with Cerulenin lipid synthesis inhibitor

### Sheet: Wu et al., 2025_raw data
Species	Condition	Replicate ID	Sinking velocity (um/s)	Buoyant mass_mean (pg)	Buoyant mass_sd (pg)	# of measured cells, Buoyant mass	Volume_mean (um3)	Volume_sd (um3)	# of measured cells, Volume	Density (g/ml)	Proliferation rate (doubling/day)	Water volume (um3)	Dry volume (um3)	Dry density (g/ml)
CCMP1315	High	20240915_1	0.536635	2.30458	1.29244	275	38.0581	24.3596	39682	1.08655	0.581551
CCMP1315	High	20240915_2	0.548628	2.36301	1.17147	307	38.3949	25.3302	39674	1.08754	0.595217
CCMP1315	High	20240926_1	0.634338	3.35595	2.13117	218	71.1534	53.1442	51223	1.07316	0.350269
CCMP1315	High	20240926_2	0.681037	3.61896	2.13344	215	72.103	53.6613	48446	1.07619	0.436843
CCMP1315	High	20240926_3	0.787773	4.18378	2.18175	253	71.9805	54.5588	49871	1.08412	0.439836
CCMP1315	High	20240929_1	0.645215	3.35733	1.81302	153	67.6988	53.1119	48495	1.07559		58.8833	8.81557	1.40605
CCMP1315	High	20240929_2	0.702326	3.74183	1.66198	204	72.6685	57.6054	45086	1.07749		65.7437	6.92487	1.56556
CCMP1315	High	20241018_1	0.656896	3.17333	1.796	243	54.1712	39.3006	46563	1.08458		34.4582	19.713	1.18663
CCMP1315	High	20241018_2	0.615181	3.02736	1.63581	261	57.2656	42.2011	44900	1.07887		45.847	11.4186	1.29078
CCMP1315	High	20250226_1	0.890468	4.43073	2.66479	240	59.1949	43.1679	33856	1.10085		49.4904	9.70453	1.48586
CCMP1315	High	20250226_2	0.845671	4.31114	2.22186	211	63.6628	46.0727	32873	1.09372		51.1952	12.4676	1.37508
CCMP1315	High-N	20240926_1	1.76187	9.47005	3.7937	160	74.6189	57.3739	28178	1.15291	0.0516971
CCMP1315	High-N	20240926_2	1.69194	9.05491	4.4274	121	73.6563	57.7619	27762	1.14893	0.00797338
CCMP1315	High-N	20240926_3	1.53784	8.30528	3.58398	111	75.6899	57.6969	27308	1.13573	-0.0137918
CCMP1315	High-N	20250226_1	2.17651	11.8429	7.43604	166	77.4115	55.9578	21823	1.17899		57.5411	19.8705	1.62531
CCMP1315	High-N	20250226_2	2.40033	13.1068	7.65435	178	78.2321	56.6888	20455	1.19354		41.3812	36.8509	1.38498
CCMP1315	High-N	20250226_3	2.49951	13.6909	8.2713	206	78.9662	57.6897	21966	1.19938		26.8189	52.1473	1.29184
CCMP1315	High-P	20240926_1	1.38949	8.24417	3.92853	230	100.366	75.5218	36803	1.10814	0.0460626
CCMP1315	High-P	20240926_2	1.20222	7.15729	4.63131	262	101.393	76.1506	34738	1.09659	0.0389277
CCMP1315	High-P	20240926_3	1.45766	8.78493	4.03415	229	105.186	78.7792	35881	1.10952	0.0144432
CCMP1315	High-P	20250226_1	2.00046	11.8714	7.9636	194	100.422	79.1308	25386	1.14422		81.4868	18.9352	1.65623
CCMP1315	High-P	20250226_2	2.02547	12.5368	8.60082	206	113.945	87.0509	27339	1.13602		95.1518	18.7933	1.6964
CCMP1315	High-P	20250226_3	1.93233	11.9924	7.51877	204	114.866	86.609	27977	1.1304		91.4275	23.4383	1.54094
CCMP1315	High-Si	20240926_1	1.61758	14.1828	8.98272	677	323.893	406.492	22593	1.06979	0.270752
CCMP1315	High-Si	20240926_2	1.54597	13.3818	8.9026	578	311.644	402.156	21112	1.06894	0.327154
CCMP1315	High-Si	20240926_3	1.61214	13.7544	8.5465	1087	298.419	380.476	22535	1.07209	0.266271
CCMP1315	High-Si	20250226_1	2.26488	19.118	13.1698	1282	289.002	393.423	16126	1.09215		225.027	63.9752	1.32813
CCMP1315	High-Si	20250226_2	2.1887	19.0924	13.9897	1346	318.957	434.558	14428	1.08586		264.37	54.5874	1.37905
CCMP1315	High-Si	20250226_3	2.00688	16.2353	12.3243	841	254.407	355.452	16098	1.08982		213.874	40.5324	1.42984
CCMP1315	Low	20240915_1	1.63652	8.07667	2.68869	189	57.762	26.7025	17546	1.16583	0.319435
CCMP1315	Low	20240915_2	1.53619	7.54466	2.17911	172	56.9239	26.035	18431	1.15854	0.173287
CCMP1315	Low	20240926_1	2.18822	13.2713	6.69121	265	107.196	79.2908	19261	1.1498	0.0898357
CCMP1315	Low	20240926_2	2.24279	13.751	5.80328	266	110.752	83.8641	17458	1.15016	0.103994
CCMP1315	Low	20240926_3	2.08407	12.7076	6.38433	228	108.933	80.0767	17717	1.14265	0.0210201
CCMP1315	Low	20240929_1	2.29873	14.4568	7.22536	166	119.527	92.9222	17489	1.14695		19.7412	99.7853	1.17009
CCMP1315	Low	20240929_2	2.22127	13.7749	6.98591	285	114.596	88.7799	18190	1.1462		22.0317	92.564	1.17403
CCMP1315	Low	20241018_1	2.23572	13.9817	8.54999	417	117.527	104.638	13925	1.14497		36.8456	80.6814	1.19895
CCMP1315	Low	20241018_2	2.01557	12.6052	7.85209	468	117.535	102.595	16722	1.13325		37.2998	80.2347	1.18276
CCMP1315	Low	20250226_1	2.61941	15.1785	9.39362	208	93.4955	69.561	12445	1.18835		45.8114	47.6841	1.34762
CCMP1315	Low Rescue	20240926_1	1.48619	9.74284	6.33758	435	135.377	142.22	18394	1.09797
CCMP1315	Low Rescue	20240926_2	1.487	9.84165	5.95665	463	139.31	143.544	18173	1.09665
CCMP1315	Low Rescue	20240926_3	1.5016	9.84713	5.83265	569	135.511	139.264	18915	1.09867
CCMP1323	High	20240629_1	0.646027	2.66098	0.852933	629	33.5803	13.7321	30203	1.10524	0.758163
CCMP1323	High	20240629_2	0.688891	2.86362	0.837523	1204	34.5148	13.4581	25036	1.10897	0.757007
CCMP1323	High	20241017_1	0.766188	3.32705	1.13412	510	39.3447	16.4625	17074	1.11056	0.696485
CCMP1323	High	20241017_2	0.761369	3.28635	1.08297	390	38.6428	16.3455	20042	1.11104	0.762301
CCMP1323	High-N	20240629_1	0.732507	3.0298	1.14942	451	34.003	14.3528	30198	1.1151	0.198262
CCMP1323	High-N	20240629_2	0.698486	2.90037	1.18583	553	34.4033	14.5689	34146	1.11031	0.0697109
CCMP1323	High-N	20241017_1	0.712935	3.04236	1.11913	400	37.3418	15.9005	27182	1.10747	0.0626413
CCMP1323	High-P	20240629_1	0.580549	2.31355	0.674934	542	30.4112	12.9195	69901	1.10208	0.297703
CCMP1323	High-P	20240629_2	0.58595	2.30867	0.704805	658	29.3911	12.4803	74706	1.10455	0.211947
CCMP1323	High-P	20241017_1	0.650427	2.66091	0.902172	503	32.9009	16.2777	53521	1.10688	0.322657
CCMP1323	Low	20240629_1	0.646006	2.68851	1.01354	1043	34.6367	14.4496	36020	1.10362	0.118752
CCMP1323	Low	20240629_2	0.656858	2.72308	1.02307	650	34.2356	14.3459	34206	1.10554	0.122336
CCMP1323	Low	20241017_1	0.633242	2.66036	1.02526	1129	35.6308	15.203	29712	1.10066	0.0655833
CCMP1323	Low	20241017_2	0.646848	2.71246	1.06756	711	35.4318	15.2938	29507	1.10255	0.0420719
CCMP1870	High	20240321_1	8.64917	113.909	35.1522	415	1097.66	408.515	1072.5	1.12978	0.298283
CCMP1870	High	20240404_1	6.00764	91.7432	29.7594	203	1711.28	692.692	1877	1.07961	0.151619
CCMP1870	High	20240404_2	6.66672	101.174	34.208	509	1679.52	671.729	1840	1.08624	0.173962
CCMP1870	High	20240407_1	6.68214	83.6927	35.2974	183	944.124	646.776	2172	1.11465	-0.0334762
CCMP1870	High	20250226_1	11.5435	151.657	57.683	521	1089.63	469.055	1994	1.16518
CCMP1870	High	20250226_2	11.0717	144.909	53.6159	472	1077.35	453.172	2076	1.16051
CCMP1870	High	20250226_3	10.4494	136.505	42.8358	776	1071.22	429.364	1816	1.15343
CCMP1870	High-N	20240404_1	19.2534	318.143	84.8588	128	2167.98	687.033	1201	1.17275	-0.223976
CCMP1870	High-N	20240404_2	19.7955	323.435	78.2938	144	2095.9	666.969	1000.5	1.18032	-0.0193617
CCMP1870	High-N	20240407_1	19.9857	280.229	101.096	282	1324.64	581.742	1321	1.23755	-0.0210145
CCMP1870	High-N	20250226_1	22.5641	316.052	75.9105	420	1320.49	472.851	1478	1.26534
CCMP1870	High-P	20240404_1	20.3318	371.707	109.227	145	2936.19	861.045	1307	1.1526	-0.173503
CCMP1870	High-P	20240404_2	17.8305	325.606	142.015	102	2926.17	842.668	1159	1.13727	-0.350519
CCMP1870	High-P	20240407_1	21.4376	320.09	101.878	209	1599.54	748.477	1918	1.22611	-0.0922937
CCMP1870	High-P	20250226_1	26.2634	455.038	145.607	77	2499.21	848.91	1263	1.20807
CCMP1870	Low	20240321_1	19.4955	272.435	70.8029	223	1311.3	447.237	772	1.23376	0.00411964
CCMP1870	Low	20240404_1	16.5753	271.851	112.207	233	2119.93	666.789	900	1.15424	-0.144082
CCMP1870	Low	20240404_2	18.3142	301.703	83.3493	170	2148.25	673.722	1144	1.16644	-0.0790883
CCMP1870	Low	20240407_1					1295.18	551.446	1277		-0.155917
CCMP1870	Low	20250226_1	28.3699	425.696	116.21	191	1623.45	608.637	2033	1.28822
CCMP1870	Low	20250226_2	33.9949	516.58	138.921	131	1686.09	663.388	2170	1.33238
CCMP1870	Low	20250226_3	30.1372	460.881	123.076	147	1718.59	687.535	1998	1.29417
CCMP1870	Low Rescue	20240407_1					1260.92	499.955	516		-0.539443
CCMP2090	High	20240221_1	0.603889	2.33	0.73	358	27.6	12.3	35663	1.11042	0.884034
CCMP2090	High	20240221_2	0.612043	2.35	0.84	405	27.2	12.2	36145	1.1124	0.834282
CCMP2090	High	20240310_1	0.435836	1.49	0.4	685	19.2	10.3	65320	1.1036	0.366107
CCMP2090	High	20240310_2	0.417617	1.44	0.37	753	19.7	10.4	58861.5	1.0991	0.451413
CCMP2090	High	20240313_1	0.45303	1.57	0.48	1257	20	9.3	59620	1.1045	0.483443
CCMP2090	High	20240313_2	0.43356	1.51	0.42	915	20.3	9.4	58697	1.10038	0.544667
CCMP2090	High	20240913_1	0.412514	1.45838	0.443895	366	21.2327	11.0856	88314	1.09469		16.9061	4.32659	1.35768
CCMP2090	High	20240913_2	0.431804	1.51354	0.469511	458	20.6935	10.6262	80096	1.09914		16.0612	4.63236	1.34734
CCMP2090	High	20240929_1	0.476319	1.88424	0.583281	494	29.7459	17.2005	50037	1.08934		19.9303	9.81558	1.21718
CCMP2090	High	20240929_2	0.500307	2.00577	0.677827	456	30.9633	17.6907	46279	1.09078		18.2739	12.6894	1.18328
CCMP2090	High	20241018_1	0.476331	1.65533	0.525599	471	20.1669	11.9929	66469	1.10808		11.6542	8.51268	1.22011
CCMP2090	High	20241018_2	0.471473	1.62137	0.4971	954	19.5431	11.4102	62748	1.10896		11.4675	8.07554	1.22643
CCMP2090	High-N	20240310_1	0.564053	2.25	1.05	458	30.5	14	25955.5	1.09977	0.285654
CCMP2090	High-N	20240310_2	0.594238	2.36	1.01	489	30.1	13.5	29290	1.10441	0.311729
CCMP2090	High-N	20240313_1	0.564649	2.23	0.76	486	29.6	11.8	31802	1.10134	0.0618588
CCMP2090	High-N	20240313_2	0.569508	2.2	0.84	764	27.7	10.9	29014	1.10542	0.134211
CCMP2090	High-P	20240310_1	0.644232	3.02	1.1	468	49.5	20.8	27591.5	1.08701	0.252814
CCMP2090	High-P	20240310_2	0.741315	3.09	1.03	495	34.8	15.7	25213	1.11479	0.368765
CCMP2090	High-P	20240313_1	0.722431	3.3	1.3	582	45.8	17.2	22530	1.09805	0.123009
CCMP2090	High-P	20240313_2	0.715764	3.26	1.32	488	45.4	17	23362	1.09781	0.054546
CCMP2090	Low	20240221_1	0.803165	3.65	1.59	209	45.1	20.4	7838	1.10693	0.42212
CCMP2090	Low	20240221_2	0.806155	3.65	1.54	337	44.6	22.1	6321	1.10784	0.133738
CCMP2090	Low	20240310_1	0.592501	2.34	0.88	821	29.6	12.8	33827	1.10505	0.108936
CCMP2090	Low	20240310_2	0.587437	2.32	0.92	597	29.6	12.6	33262	1.10438	0.200029
CCMP2090	Low	20240313_1	0.585161	2.29	0.91	374	28.8	11.2	31896	1.10551	0.102546
CCMP2090	Low	20240313_2	0.591644	2.31	0.81	823	28.6	11.1	30921	1.10677	0.116224
CCMP2090	Low	20240913_1	0.603084	2.59885	1.13672	552	38.4523	16.1669	35804	1.09359		27.0673	11.3849	1.24888
CCMP2090	Low	20240913_2	0.598475	2.5686	1.1047	451	37.9895	15.5736	34989	1.09361		27.1588	10.8307	1.25776
CCMP2090	Low	20240929_1	0.758288	3.27517	1.47686	381	38.7178	19.6062	28532	1.11059		22.3279	16.39	1.22504
CCMP2090	Low	20240929_2	0.654846	2.84539	1.4459	347	39.4202	20.3312	29313	1.09818		27.6251	11.7952	1.26644
CCMP2090	Low	20241018_1	0.740782	3.25397	1.28313	540	40.727	17.5989	27780	1.1059		26.5092	14.2178	1.25452
CCMP2090	Low	20241018_2	0.717904	3.1672	1.26515	2040	41.2609	17.6975	29697	1.10276		28.9413	12.3196	1.28274
CCMP2090	Low Rescue	20240310_1	0.508385	1.88	0.57	702	24.3	10.6	50960	1.10337	0.330413
CCMP2090	Low Rescue	20240310_2	0.492914	1.8	0.53	425	23.4	10.1	48757.5	1.10292	0.233694
CCMP2090	Low Rescue	20240313_1	0.554412	2.16	0.63	791	28.4168	11.438	40587	1.10201	0.0900877
CCMP2090	Low Rescue	20240313_2	0.545629	2.08	0.64	692	26.6201	10.8799	45427	1.10414	0.15308
CCMP222	High	20240310_1	2.83388	20.84	8.71	772	191.1	86.8	12292	1.13505	0.324147
CCMP222	High	20240321_1	2.45563	16.1941	6.84979	511	137.813	66.1282	11621.5	1.14351	0.458985
CCMP222	High	20240404_1	2.26667	18.8601	7.9467	894	276.809	115.88	15099	1.09413	0.309053
CCMP222	High	20240404_2	2.16752	18.0868	6.77518	1848	279.194	114.303	14683.5	1.09078	0.229967
CCMP222	High	20240705_1	3.36655	26.7322	12.2555	1301	240.579	108.952	14824	1.13712		158.353	82.2265	1.35259
CCMP222	High	20240705_2	3.43742	27.1351	11.1785	804	236.38	103.952	15205	1.14079		148.888	87.492	1.33763
CCMP222	High	20240705_3	3.3487	26.5709	11.8847	1388	240.05	108.333	15090	1.13669		168.493	71.5576	1.3988
CCMP222	High	20240712_1	3.10841	24.6465	8.27024	1420	239.532	93.3108	14815	1.12889		162.478	77.0539	1.3476
CCMP222	High	20240712_2	2.93638	23.0114	7.99519	1086	231.264	91.764	15301	1.1255		170.486	60.7783	1.40635
CCMP222	High	20240830_1	2.68096	19.4284	8.34462	1076	182.875	77.946	15886	1.13224	0.163684	130.409	52.4658	1.39427
CCMP222	High	20240830_2	2.7306	19.8047	7.90169	628	183.333	78.1756	15166	1.13403	0.149218	127.021	56.3117	1.37566
CCMP222	High	20240830_3	2.60054	18.8364	7.56585	733	182.604	77.8043	16481	1.12915	0.156281	136.679	45.9252	1.43412
CCMP222	High	20240913_1	2.53464	17.1464	7.45489	2072	148.758	66.9781	13711	1.14126		90.9773	57.7805	1.31735
CCMP222	High	20240929_1	1.96584	15.0323	6.34567	871	214.853	102.136	11068	1.09597		177.423	37.4299	1.42682
CCMP222	High	20240929_2	2.0371	15.4238	6.33594	707	208.57	97.6764	12955	1.09995		166.172	42.3986	1.38899
CCMP222	High	20241018_1	2.37072	15.9373	7.36114	824	145.988	68.9109	8521	1.13517
CCMP222	High	20241018_2	2.27974	15.4609	7.00007	1248	149.886	70.3178	9354	1.12915
CCMP222	High-N	20240321_1	7.21578	59.6898	33.252	245	271.995	137.992	1134	1.24545	0.179958
CCMP222	High-N	20240404_1	7.61517	75.9724	25.7022	549	477.134	178.69	2320	1.18523	0.154077
CCMP222	High-N	20240404_2	7.76274	77.0845	26.4364	574	470.508	179.097	2213	1.18983	0.101576
CCMP222	High-N	20240929_1	8.1401	70.0747	22.1257	446	306.554	116.586	4225	1.25459		94.3677	212.186	1.35546
CCMP222	High-N	20240929_2	7.91345	70.249	24.2839	585	336.152	131.028	4040	1.23498		31.4614	304.691	1.25577
CCMP222	High-N	20241018_1	7.05039	59.5111	21.0676	664	288.98	125.535	2345	1.23193		112.848	176.132	1.36353
CCMP222	High-N	20241018_2	7.37758	62.9084	20.4872	574	297.918	121.413	2235	1.23716		66.9317	230.986	1.298
CCMP222	High-P	20240321_1	5.34935	43.2508	20.0874	1000	253.975	120.531	4465	1.1963	0.061608
CCMP222	High-P	20240404_1	4.59662	40.6814	16.4053	1415	333.107	139.474	7517	1.14813	-0.0896809
CCMP222	High-P	20240404_2	4.74041	42.264	18.0571	1186	340.546	140.192	7457	1.15011	-0.0136843
CCMP222	High-P	20240929_1	4.88901	40.5348	16.5472	2648	273.864	118.858	8352	1.17401		178.506	95.3578	1.45029
CCMP222	High-P	20240929_2	4.99039	42.0197	17.5932	726	286.858	125.354	8463	1.17248		153.327	133.532	1.33989
CCMP222	Low	20240310_1	7.23514	58.63	20.9	1113	255.7	99.5	4257	1.25529	-0.29291
CCMP222	Low	20240321_1	6.24097	51.951	30.7279	325	277.166	134.246	1364.5	1.21344	0.296558
CCMP222	Low	20240404_1	8.12051	80.635	28.7252	829	470.472	190.651	2154.5	1.19739	0.200125
CCMP222	Low	20240404_2	7.54784	75.4054	27.9189	609	479.127	182.291	2225	1.18338	0.296554
CCMP222	Low	20240705_1	7.2761	69.5726	29.5238	1066	420.078	208.815	1805	1.19162		269.016	151.062	1.48804
CCMP222	Low	20240705_2	7.2497	69.818	29.298	889	429.194	206.384	1786	1.18867		283.907	145.287	1.50803
CCMP222	Low	20240705_3	7.18625	69.1739	29.3077	868	428.579	206.425	1847	1.1874		286.59	141.989	1.51466
CCMP222	Low	20240712_1	7.74179	72.4224	24.4204	1081	393.375	149.468	6087.5	1.21011		248.796	144.579	1.52866
CCMP222	Low	20240712_2	7.57284	72.2261	24.0939	916	416.888	160.281	5883.5	1.19925		259.873	157.015	1.48774
CCMP222	Low	20240830_1	6.86949	60.6647	21.5629	1041	330.938	122.794	4355	1.20931	0.0666932
CCMP222	Low	20240830_2	6.91068	61.1936	22.6951	580	333.633	125.984	4082	1.20942	0.0675493
CCMP222	Low	20240830_3	6.92033	61.1401	22.5293	844	331.368	130.086	4050	1.21051	0.106436
CCMP222	Low	20240913_1	6.42642	51.8976	18.2883	1720	253.074	99.9996	4539	1.23107		144.427	108.647	1.49828
CCMP222	Low	20240913_2	6.44874	52.848	20.0699	1317	264.468	95.5966	4490	1.22583		144.208	120.26	1.46005
CCMP222	Low	20240929_1	7.0342	63.576	22.7189	858	354.77	134.948	5135	1.2052		108.939	245.832	1.28383
CCMP222	Low	20240929_2	6.90668	62.4142	21.8393	819	354.613	140.723	4736	1.20201		115.265	239.348	1.28598
CCMP222	Low	20241018_1	6.25313	52.2993	22.371	1072	281.129	124.098	4858	1.21203		180.763	100.366	1.54674
CCMP222	Low	20241018_2	6.41469	53.7306	21.3496	1406	282.39	118.644	4810	1.21627		134.743	147.647	1.38957
CCMP222	Low Rescue	20240404_1	3.05683	22.6448	11.4031	354	195.344	82.8494	3378	1.14192	0.894869
CCMP222	Low Rescue	20240404_2	2.89033	21.2381	7.38899	520	190.642	82.6529	4559	1.1374	1.02823
CCMP222	Low Rescue	20240830_1	2.22958	14.9492	5.72964	1032	144.843	53.2004	9117	1.12921
CCMP222	Low Rescue	20240830_2	2.26404	15.1136	6.00538	914	142.942	54.7848	8490	1.13173
CCMP222	Low Rescue	20240830_3	2.15449	14.3494	5.36013	592	141.965	53.3237	9397	1.12708
CCMP222	Low Rescue	20240913_1	2.16306	13.3478	3.7554	276	112.909	33.6942	12121	1.14422
CCMP222	Low Rescue	20240913_2	2.10863	13.0462	4.05906	638	113.806	33.6431	11041	1.14064
CCMP362	High	20240310_1	2.48241	15.39	5.81	270	114.5	41.8	13495	1.16041	0.675725
CCMP362	High	20240310_2	2.28503	14.1	4.68	919	112.9	40.6	12172	1.15089	0.44337
CCMP362	High	20240321_1	2.01353	11.4272	2.119	232	87.832	30.6516	18789	1.1561	0.365484
CCMP362	High	20240407_1	1.59531	8.76217	2.24176	434	79.6183	27.5904	16816	1.13605	0.161818
CCMP362	High	20240407_2	1.65507	9.09155	2.195	910	79.6478	28.171	16585	1.14015	0.240707
CCMP362	High	20240818_1	2.60337	15.5611	12.2951	970	102.619	33.9264	24154	1.17764		46.8663	55.7526	1.30468
CCMP362	High	20240818_2	2.41381	14.3339	8.69627	946	100.622	34.5542	26015	1.16845		51.8153	48.8071	1.31925
CCMP362	High	20240818_3	2.5204	14.9616	12.3524	1216	100.516	34.601	25191	1.17485		47.1293	53.3868	1.30582
CCMP362	High	20240830_1	1.96525	11.919	3.1333	3321	107.196	37.1175	28409	1.13719		74.7976	32.3984	1.39247
CCMP362	High-N	20240321_1	3.73745	24.5102	6.40743	299	135.527	42.1972	5256	1.20685	-0.0251837
CCMP362	High-N	20240407_1	3.68397	23.1459	6.57095	747	119.175	35.5125	6676	1.22022	-0.0278056
CCMP362	High-N	20240407_2	3.76055	23.4642	6.33963	505	116.728	37.3967	7157	1.22702	-0.000908562
CCMP362	High-P	20240321_1	3.97163	27.869	7.08938	387	166.024	49.6032	7733	1.19386	-0.00100055
CCMP362	High-P	20240407_1	3.37983	22.2149	8.53342	517	136.447	36.1334	11084	1.18881	-0.111577
CCMP362	High-P	20240407_2	3.14382	20.5878	6.47667	977	134.948	36.4797	11086	1.17856	-0.12538
CCMP362	Low	20240310_1	3.85433	24.15	7.53	611	118.2	40.9	7377	1.23031	0.0931493
CCMP362	Low	20240310_2	3.88577	24.47	7.85	387	120	43.9	7073	1.22992	-0.00535127
CCMP362	Low	20240321_1	3.61855	22.709	5.79979	386	118.769	37.4933	6914	1.2172	-0.0464168
CCMP362	Low	20240407_1	3.70866	23.0807	7.17938	423	115.826	35.1484	7621	1.22527	-0.0040929
CCMP362	Low	20240407_2	3.61844	22.5313	6.20433	810	116.013	35.3211	7386	1.22021	-0.0414581
CCMP362	Low	20240818_1	4.70102	30.0228	13.3785	1273	125.167	37.8522	10302	1.26586		60.5666	64.6005	1.49032
CCMP362	Low	20240818_2	4.59358	29.2623	11.3529	1223	124.218	38.6663	9292	1.26157		63.9145	60.3033	1.51082
CCMP362	Low	20240818_3	4.75965	30.3009	11.3465	1595	123.98	40.0843	8701	1.2704		51.5683	72.4121	1.44402
CCMP362	Low	20240830_1	3.29772	20.9348	6.18679	2052	122.935	40.6423	9868	1.19629		86.5504	36.3848	1.59995
CCMP362	Low Rescue	20240407_1	2.56077	14.9179	4.53529	282	95.0005	31.3876	6561	1.18303	-0.101949
CCMP362	Low Rescue	20240407_2	2.77705	16.2071	3.76981	497	95.5158	31.4281	7446	1.19568	-0.0138171
CCMP632	High	20240616_1	0.697314	3.11649	1.38318	61	42.8966	29.2481	43661	1.09865	0.740053
CCMP632	High	20240616_2	0.716882	3.23585	1.68705	52	44.191	30.2719	45573	1.09922	0.725764
CCMP632	High	20240616_3	0.810247	3.64984	2.07789	57	43.9221	30.5683	45554	1.1091	0.70909
CCMP632	High	20241115_1	0.733609	3.199	0.917254	401	39.8439	22.6333	68411	1.10629	0.39675
CCMP632	High	20241120_1	0.950845	4.30037	0.918297	174	44.4528	23.0445	39547	1.12274	0.738061
CCMP632	High	20241120_2	0.951531	4.29237	1.18935	158	44.1098	22.8139	40279	1.12331	0.651424
CCMP632	High	20241120_3	0.907593	4.09359	1.23584	236	44.0913	23.0121	40240	1.11884	0.683506
CCMP632	High-N	20241120_1	0.615042	2.46822	0.769622	255	31.0562	21.9738	47035	1.10548	0.0309444
CCMP632	High-N	20241120_2	0.580272	2.32218	0.562371	252	30.7967	20.0595	41232	1.1014	0.0682023
CCMP632	High-P	20241120_1	0.718447	3.0861	1.15033	201	38.0854	22.9831	46786	1.10703	0.0850478
CCMP632	High-P	20241120_2	0.758625	3.10031	0.982015	218	32.7979	21.8023	45467	1.12053	0.0653852
CCMP632	High-Si	20241120_1	0.633867	2.68154	0.688142	278	36.3808	24.1836	91447	1.09971	0.386997
CCMP632	High-Si	20241120_2	0.664192	2.79375	0.811416	345	35.7597	23.5184	91062	1.10413	0.38748
CCMP632	Low	20240616_1	0.534532	2.04577	0.694223	108	26.9377	16.6587	24582	1.10194	0.0032256
CCMP632	Low	20240616_2	0.468079	1.84975	0.81509	41	29.6548	17.4403	27522	1.08838	0.018825
CCMP632	Low	20240616_3	0.497758	1.96111	0.657105	52	29.3877	17.5687	28290	1.09273	0.0194479
CCMP632	Low	20241115_1	0.525963	2.15259	0.564125	317	32.9405	17.5033	48144	1.09135	0.0281787
CCMP632	Low	20241120_1	0.526237	2.16982	0.683954	243	33.6855	21.4106	37899	1.09041	0.0300094
CCMP632	Low	20241120_2	0.537725	2.20235	0.739401	186	33.0134	20.9355	33528	1.09271	-0.00504814
CCMP632	Low	20241120_3	0.511455	2.09718	0.590298	202	33.1281	20.9135	36539	1.08931	-0.0144503
CCMP632	Low+C75	20241115_1	0.584935	2.49999	0.555278	277	37.5151	19.6753	39855	1.09264	-0.00623024
CCMP632	Low+C75	20241120_1	0.7222	3.06309	0.939118	202	36.6624	23.7421	27939	1.10955
CCMP632	Low+C75	20241120_2	0.827301	3.45598	1.57907	196	35.0297	23.5775	30180	1.12466
CCMP632	Low+C75	20241120_3	0.640633	2.7162	0.93347	182	36.6241	23.8765	30091	1.10016
CCMP632	Low+cerulenin	20241115_1	0.657911	2.69521	0.658304	392	33.0361	17.3454	38249	1.10758	0.0537633
CCMP632	Low+cerulenin	20241120_1	0.80566	3.23961	0.990043	173	31.2417	22.5961	31561	1.1297
CCMP632	Low+cerulenin	20241120_2	0.834965	3.39772	0.956078	242	32.3796	22.4918	28525	1.13093
CCMP632	Low+cerulenin	20241120_3	0.721487	2.98764	1.0228	187	34.12	22.6065	28839	1.11356
CCMP708	High	20240421_1	2.24083	14.587	4.57276	861	132.55	41.188	14450	1.13605	0.507068
CCMP708	High	20240421_2	2.08963	13.2595	4.90922	965	122.766	39.8724	14138	1.13401	0.435154
CCMP708	High	20240704_1	2.05616	13.2498	3.11214	1614	128.577	46.5006	50825	1.12905	0.881053	103.013	25.5641	1.58134
CCMP708	High	20240704_2	1.98224	12.6469	2.73869	658	124.795	45.8163	42092	1.12734	0.87047	99.9052	24.8898	1.56616
CCMP708	High	20240714_1					114.092	41.3696	24999.5
CCMP708	High	20240714_2	1.5786	9.61063	3.11528	1104	108.431	40.7522	11485	1.11463		85.0871	23.3439	1.4316
CCMP708	High	20240822_1	1.78154	10.541	2.56422	628	99.5331	32.8196	15565	1.1319	0.328978
CCMP708	High	20240822_2	1.66722	9.71912	2.62446	713	95.1955	30.1812	16150	1.1281	0.412623
CCMP708	High	20240822_3	1.61722	9.47628	2.53627	852	96.676	30.5201	16740	1.12402	0.43677
CCMP708	High-N	20240421_1	3.44398	24.4291	8.7799	1322	171.496	52.4169	12472	1.16845	-0.0276916
CCMP708	High-N	20240421_2	3.35228	23.9342	9.01843	862	174.883	52.2519	12644	1.16286	0.0518437
CCMP708	High-N	20240704_1	4.09732	31.2622	10.6216	1033	213.438	67.2701	13269	1.17247	0.182168	148.11	65.3284	1.51137
CCMP708	High-N	20240704_2	4.14537	31.719	9.27379	738	215.27	65.8883	14755	1.17335	0.171307	150.936	64.3341	1.52623
CCMP708	High-N	20240714_1	2.84855	21.6008	6.42249	1290	209.532	69.2757	11392.5	1.12909		149.649	59.8826	1.52144
CCMP708	High-N	20240714_2	2.93915	22.1916	6.75757	1992	206.831	66.0077	10146.5	1.13329		129.525	77.3055	1.41253
CCMP708	High-N	20240822_1	3.75205	28.0211	8.07923	1373	200.152	61.5791	11734	1.166	-0.214063
CCMP708	High-N	20240822_2	3.70477	27.5913	7.76807	1134	198.493	60.732	11466	1.165	-0.215016
CCMP708	High-N	20240822_3	3.91414	29.3458	8.76489	1562	202.507	62.267	11374	1.17091	-0.174328
CCMP708	High-P	20240421_1	2.30323	15.0476	5.11082	1121	134	47.4119	26568	1.1383	-0.238395
CCMP708	High-P	20240421_2	2.28876	14.937	4.82207	723	133.568	46.8512	26472	1.13783	0.119223
CCMP708	High-P	20240704_1	3.36839	25.7469	8.3648	961	214.593	70.5267	30808	1.14598	0.0904894	161.362	53.2315	1.51924
CCMP708	High-P	20240704_2	3.37037	25.6919	8.18119	1381	212.846	70.9162	26741	1.14671	0.236043	157.243	55.6028	1.49725
CCMP708	High-P	20240714_1	3.96162	28.9143	9.47432	868	186.824	69.5553	24403.5	1.18077		137.439	49.3849	1.46287
CCMP708	High-P	20240714_2	4.09847	29.9694	8.7309	2654	187.879	69.1536	22101.5	1.18551
CCMP708	Low	20240704_1	4.33328	34.1073	10.8662	507	234.318	65.8777	13168	1.17156	0.134723	169.72	64.5974	1.57533
CCMP708	Low	20240704_2	4.30262	33.6153	9.78053	1128	229.152	66.0892	15791	1.17269	0.181218	161.43	67.7211	1.52527
CCMP708	Low	20240714_1	3.86783	29.6996	9.22235	1182	217.551	68.9189	0	1.16252		158.82	58.7303	1.51223
CCMP708	Low	20240714_2	3.88939	29.9211	8.83729	2512	218.776	70.0343	11966	1.16277		162.463	56.3128	1.5521
CCMP708	Low	20240822_1	3.86123	29.2032	9.20555	966	207.887	69.4822	10285	1.16648	-0.307205
CCMP708	Low	20240822_2	3.95126	29.2774	9.8684	1526	195.48	65.9652	11208	1.17577	-0.317628
CCMP708	Low	20240822_3	4.0054	30.0957	8.38061	1150	203.84	67.5973	10704	1.17364	-0.204802
CCMP708	Low Rescue	20240822_1	2.18649	14.023	3.83753	479	126.763	41.0777	13195	1.13662
CCMP708	Low Rescue	20240822_2	2.09646	13.4842	3.72692	703	127.859	42.0232	15715	1.13146
CCMP708	Low Rescue	20240822_3	2.11655	13.6242	3.9183	1039	128.161	42.2494	15035	1.1323
CCMP908	High	20240221_1	7.11376	68.14	15.6	761	422.3	148.8	4366	1.18735	0.764803
CCMP908	High	20240221_2	6.55482	62.89	15.75	1132	424.4	150.1	4768	1.17419	0.71977
CCMP908	High	20240310_1	6.88838	60.31	16.35	849	322.5	106.3	7876	1.21301	0.362677
CCMP908	High	20240310_2					321.9	106.6	8409		0.3801
CCMP908	High	20240313_1	5.28308	47.71	12.88	2321	353.899	143.212	7582	1.16081	0.863575
CCMP908	High	20240313_2					354.689	140.098	7226		0.920044
CCMP908	High	20240714_1	8.18124	72.5044	23.1324	1187	334.462	114.794	14262	1.24278		167.693	166.77	1.46024
CCMP908	High	20240714_2	7.49928	67.1436	19.2491	1705	344.879	117.283	12651.5	1.22069		216.349	128.53	1.54787
CCMP908	High	20240818_1	7.61662	65.8149	16.7235	1679	310.027	103.606	10931	1.23829		193.254	116.772	1.59043
CCMP908	High	20240913_1	6.20542	55.6765	12.8298	895	347.068	115.427	7985	1.18642		176.845	170.223	1.3467
CCMP908	High	20240929_1	6.35795	58.3271	10.8233	390	370.998	114.845	6684	1.18322		273.29	97.7078	1.62217
CCMP908	High	20240929_2	5.99974	57.5021	12.2459	312	423.025	126.515	5645	1.16193		269.91	153.115	1.40076
CCMP908	High-N	20240310_1	10.3882	90.99	23.18	1421	322.9	110.1	2862	1.30779	0.0576213
CCMP908	High-N	20240310_2					323.5	108	2478		0.0539986
CCMP908	High-N	20240313_1	8.59526	75.65	17.31	2367	327.614	122.785	2830	1.25691	0.076148
CCMP908	High-N	20240313_2					323.068	116.55	3138		0.143685
CCMP908	High-N	20240714_1	10.049	90.4655	24.1552	1457	350.587	132.793	2704.5	1.28404		197.117	153.47	1.59749
CCMP908	High-N	20240714_2	10.0276	90.1891	24.6168	1905	349.609	133.377	2406	1.28397		191.094	158.515	1.58688
CCMP908	High-P	20240310_1	10.3332	95.59	27.65	1276	380.4	125	3619	1.27729	0.38556
CCMP908	High-P	20240310_2					389.8	125.1	3381		0.149587
CCMP908	High-P	20240313_1	7.73226	74.14	17.43	1706	423.594	144.02	3701	1.20103	0.228258
CCMP908	High-P	20240313_2					398.148	155.77	4050.5		0.178889
CCMP908	High-P	20240714_1	9.56858	89.3017	25.6001	1600	390.616	129.235	4063.5	1.25462		186.367	204.249	1.46098
CCMP908	High-P	20240714_2	9.81943	91.9001	25.9502	1800	393.913	126.856	3788.5	1.2593		218.014	175.899	1.54515
CCMP908	Low	20240221_1	8.72639	76.67	17.33	1134	325.9	111.5	2261	1.26126	0.504186
CCMP908	Low	20240221_2	8.73899	77.88	18.08	1271	340.1	109.7	1747	1.25499	0.157455
CCMP908	Low	20240310_1	9.69793	84.97	23.55	654	323.2	110.5	3444	1.2889	-0.0785475
CCMP908	Low	20240310_2					319.8	111.4	3072		0.0400921
CCMP908	Low	20240313_1	10.1196	90.76	23.98	2406	346.66	126.044	2755	1.28781	0.0654917
CCMP908	Low	20240313_2					345.883	132.059	3036		0.120757
CCMP908	Low	20240714_1	10.0304	89.0308	21.7542	1755	336.033	118.355	2715	1.29095		85.5206	250.512	1.38087
CCMP908	Low	20240714_2	9.72653	85.9827	21.1301	1512	331.949	118.484	2708.5	1.28502		120.533	211.415	1.43218
CCMP908	Low	20240818_1	11.0827	98.8392	29.8468	712	340.852	128.617	3963	1.31598		198.036	142.816	1.72711
CCMP908	Low	20240913_1	8.67509	74.2498	18.4536	833	301.284	111.185	3114	1.27244		156.655	144.629	1.533
CCMP908	Low	20240929_1	8.23097	73.6927	14.8074	841	344.851	114.659	3272	1.23969		115.001	229.85	1.34582
CCMP908	Low	20240929_2	8.43148	75.1355	14.2902	714	340.044	110.643	2644	1.24696		72.8788	267.166	1.30644
CCMP908	Low Rescue	20240913_1	5.3577	48.9319	15.7246	137	366.059	117.561	2785	1.15967
